# Inducible, virus-free direct lineage reprogramming enhances scalable generation of human inner ear hair cell-like cells

**DOI:** 10.1101/2025.02.20.639352

**Authors:** Robert N. Rainey, Sam D. Houman, Louise Menendez, Ryan Chang, Litao Tao, Helena Bugacov, Andrew P. McMahon, Radha Kalluri, John S. Oghalai, Andrew K. Groves, Neil Segil

## Abstract

Mammalian inner ear sensory hair cells are highly sensitive to environmental stress and do not regenerate, making hearing loss progressive and permanent. The paucity and extreme inaccessibility of these cells hinder the development of regenerative and otoprotective strategies. Direct lineage reprogramming to generate large quantities of hair cell-like cells in vitro offers a promising approach to overcome these experimental bottlenecks. Previously, we identified four transcription factors—*Six1*, *Atoh1*, *Pou4f3*, and *Gfi1* (SAPG)—capable of converting mouse embryonic fibroblasts, adult tail tip fibroblasts, and postnatal mouse supporting cells into induced hair cell-like cells through retroviral or lentiviral transduction (Menendez *et al*., 2020). Here, we developed a virus-free, inducible system using a stable human induced pluripotent stem (iPS) cell line carrying doxycycline-inducible SAPG. Our inducible system significantly increases reprogramming efficiency compared to retroviral methods, achieving a ∼19-fold greater conversion to a hair cell fate in half the time. Immunostaining, Western blot, and single-nucleus RNA-seq analyses confirm the expression of hair cell-specific markers and activation of hair cell gene networks in reprogrammed cells. The reprogrammed hair cells closely resemble developing fetal hair cells, as evidenced by comparison with a human fetal inner ear dataset. Electrophysiological analysis reveals that the induced hair cell-like cells exhibit diverse voltage-dependent ion currents, including robust, quick-activating, slowly inactivating currents characteristic of primary hair cells. This virus-free approach improves scalability, reproducibility, and the modeling of hair cell differentiation, offering significant potential for hair cell regenerative strategies and preclinical drug discovery targeting ototoxicity and otoprotection.
