## Supplementary file 1 for "Inducible, virus-free direct lineage reprogramming enhances scalable generation of human inner ear hair cell-like cells"

### Sheet: Figure 1C
Inducible SAPG
Gene	Group 1	Group 2	Mean difference	95% CI lower	95% CI upper	Adjusted p value	P value display	Significance
Inducible ATOH1	Day 0	Day 3	8.438	6.06329	10.8127	1.28906e-07	p < 0.0001	Significant
Inducible ATOH1	Day 0	Day 7	8.96875	6.59404	11.3435	5.66788e-08	p < 0.0001	Significant
Inducible ATOH1	Day 0	Day 14	9.85287	7.47817	12.2276	1.56773e-08	p < 0.0001	Significant
Inducible ATOH1	Day 0	Day 21	10.0292	7.65454	12.404	1.22725e-08	p < 0.0001	Significant
Inducible ATOH1	Day 3	Day 7	0.53075	-1.84396	2.90546	0.955573	p = 0.9556	ns
Inducible ATOH1	Day 3	Day 14	1.41487	-0.959835	3.78958	0.388416	p = 0.3884	ns
Inducible ATOH1	Day 3	Day 21	1.59125	-0.78346	3.96596	0.282534	p = 0.2825	ns
Inducible ATOH1	Day 7	Day 14	0.884125	-1.49058	3.25883	0.77841	p = 0.7784	ns
Inducible ATOH1	Day 7	Day 21	1.0605	-1.31421	3.43521	0.649225	p = 0.6492	ns
Inducible ATOH1	Day 14	Day 21	0.176375	-2.19833	2.55108	0.999311	p = 0.9993	ns
Inducible POU4F3	Day 0	Day 3	7.601	5.13781	10.0642	8.25522e-07	p < 0.0001	Significant
Inducible POU4F3	Day 0	Day 7	8.119	5.65581	10.5822	3.49349e-07	p < 0.0001	Significant
Inducible POU4F3	Day 0	Day 14	9.03387	6.57068	11.4971	8.42667e-08	p < 0.0001	Significant
Inducible POU4F3	Day 0	Day 21	9.41925	6.95606	11.8824	4.78841e-08	p < 0.0001	Significant
Inducible POU4F3	Day 3	Day 7	0.518	-1.94519	2.98119	0.964116	p = 0.9641	ns
Inducible POU4F3	Day 3	Day 14	1.43287	-1.03032	3.89607	0.410847	p = 0.4108	ns
Inducible POU4F3	Day 3	Day 21	1.81825	-0.644941	4.28144	0.20498	p = 0.2050	ns
Inducible POU4F3	Day 7	Day 14	0.914875	-1.54832	3.37807	0.779852	p = 0.7799	ns
Inducible POU4F3	Day 7	Day 21	1.30025	-1.16294	3.76344	0.502101	p = 0.5021	ns
Inducible POU4F3	Day 14	Day 21	0.385375	-2.07782	2.84857	0.987783	p = 0.9878	ns
Inducible GFI1	Day 0	Day 3	8.59687	7.00647	10.1873	3.82514e-10	p < 0.0001	Significant
Inducible GFI1	Day 0	Day 7	8.70775	7.11735	10.2982	3.18604e-10	p < 0.0001	Significant
Inducible GFI1	Day 0	Day 14	9.68188	8.09147	11.2723	6.96099e-11	p < 0.0001	Significant
Inducible GFI1	Day 0	Day 21	9.74863	8.15822	11.339	6.30475e-11	p < 0.0001	Significant
Inducible GFI1	Day 3	Day 7	0.110875	-1.47953	1.70128	0.999463	p = 0.9995	ns
Inducible GFI1	Day 3	Day 14	1.085	-0.505403	2.6754	0.267332	p = 0.2673	ns
Inducible GFI1	Day 3	Day 21	1.15175	-0.438653	2.74215	0.219384	p = 0.2194	ns
Inducible GFI1	Day 7	Day 14	0.974125	-0.616278	2.56453	0.362764	p = 0.3628	ns
Inducible GFI1	Day 7	Day 21	1.04087	-0.549528	2.63128	0.302972	p = 0.3030	ns
Inducible GFI1	Day 14	Day 21	0.06675	-1.52365	1.65715	0.999928	p = 0.9999	ns
Inducible SIX1	Day 0	Day 3	7.15738	5.79327	8.52148	5.84331e-10	p < 0.0001	Significant
Inducible SIX1	Day 0	Day 7	7.369	6.0049	8.7331	3.85934e-10	p < 0.0001	Significant
Inducible SIX1	Day 0	Day 14	8.30213	6.93802	9.66623	6.98626e-11	p < 0.0001	Significant
Inducible SIX1	Day 0	Day 21	8.5055	7.1414	9.8696	4.92799e-11	p < 0.0001	Significant
Inducible SIX1	Day 3	Day 7	0.211625	-1.15248	1.57573	0.988162	p = 0.9882	ns
Inducible SIX1	Day 3	Day 14	1.14475	-0.21935	2.50885	0.122223	p = 0.1222	ns
Inducible SIX1	Day 3	Day 21	1.34812	-0.0159755	2.71223	0.0534766	p = 0.0535	ns
Inducible SIX1	Day 7	Day 14	0.933125	-0.430975	2.29723	0.265078	p = 0.2651	ns
Inducible SIX1	Day 7	Day 21	1.1365	-0.2276	2.5006	0.126211	p = 0.1262	ns
Inducible SIX1	Day 14	Day 21	0.203375	-1.16073	1.56748	0.989802	p = 0.9898	ns
Endogenous SAPG
Gene	Group 1	Group 2	Mean difference	95% CI lower	95% CI upper	Adjusted p value	P value display	Significance
Endogenous ATOH1	Day 0	Day 3	7.87712	5.18192	10.5723	1.65754e-06	p < 0.0001	Significant
Endogenous ATOH1	Day 0	Day 7	9.84325	7.14805	12.5385	8.91845e-08	p < 0.0001	Significant
Endogenous ATOH1	Day 0	Day 14	10.0979	7.40267	12.7931	6.3181e-08	p < 0.0001	Significant
Endogenous ATOH1	Day 0	Day 21	10.5724	7.87717	13.2676	3.38492e-08	p < 0.0001	Significant
Endogenous ATOH1	Day 3	Day 7	1.96612	-0.729078	4.66133	0.21383	p = 0.2138	ns
Endogenous ATOH1	Day 3	Day 14	2.22075	-0.474453	4.91595	0.132486	p = 0.1325	ns
Endogenous ATOH1	Day 3	Day 21	2.69525	4.67302e-05	5.39045	0.049995	p = 0.0500	Significant
Endogenous ATOH1	Day 7	Day 14	0.254625	-2.44058	2.94983	0.998231	p = 0.9982	ns
Endogenous ATOH1	Day 7	Day 21	0.729125	-1.96608	3.42433	0.915356	p = 0.9154	ns
Endogenous ATOH1	Day 14	Day 21	0.4745	-2.2207	3.1697	0.981089	p = 0.9811	ns
Endogenous POU4F3	Day 0	Day 3	4.3185	2.16925	6.46775	0.000141503	p = 0.0001	Significant
Endogenous POU4F3	Day 0	Day 7	5.22	3.07075	7.36925	1.62653e-05	p < 0.0001	Significant
Endogenous POU4F3	Day 0	Day 14	5.22775	3.0785	7.377	1.59803e-05	p < 0.0001	Significant
Endogenous POU4F3	Day 0	Day 21	5.49788	3.34862	7.64713	8.71151e-06	p < 0.0001	Significant
Endogenous POU4F3	Day 3	Day 7	0.9015	-1.24775	3.05075	0.697989	p = 0.6980	ns
Endogenous POU4F3	Day 3	Day 14	0.90925	-1.24	3.0585	0.69158	p = 0.6916	ns
Endogenous POU4F3	Day 3	Day 21	1.17938	-0.969879	3.32863	0.465808	p = 0.4658	ns
Endogenous POU4F3	Day 7	Day 14	0.00775	-2.1415	2.157	1	p = 1.0000	ns
Endogenous POU4F3	Day 7	Day 21	0.277875	-1.87138	2.42713	0.994056	p = 0.9941	ns
Endogenous POU4F3	Day 14	Day 21	0.270125	-1.87913	2.41938	0.994665	p = 0.9947	ns
Endogenous GFI1	Day 0	Day 3	5.91725	3.83188	8.00262	2.41067e-06	p < 0.0001	Significant
Endogenous GFI1	Day 0	Day 7	7.99825	5.91288	10.0836	4.59857e-08	p < 0.0001	Significant
Endogenous GFI1	Day 0	Day 14	7.30813	5.22275	9.3935	1.55079e-07	p < 0.0001	Significant
Endogenous GFI1	Day 0	Day 21	6.8305	4.74513	8.91587	3.79507e-07	p < 0.0001	Significant
Endogenous GFI1	Day 3	Day 7	2.081	-0.00437326	4.16637	0.0506065	p = 0.0506	ns
Endogenous GFI1	Day 3	Day 14	1.39088	-0.694498	3.47625	0.286533	p = 0.2865	ns
Endogenous GFI1	Day 3	Day 21	0.91325	-1.17212	2.99862	0.664889	p = 0.6649	ns
Endogenous GFI1	Day 7	Day 14	-0.690125	-2.7755	1.39525	0.841443	p = 0.8414	ns
Endogenous GFI1	Day 7	Day 21	-1.16775	-3.25312	0.917623	0.446723	p = 0.4467	ns
Endogenous GFI1	Day 14	Day 21	-0.477625	-2.563	1.60775	0.951641	p = 0.9516	ns
Endogenous SIX1	Day 0	Day 3	2.39113	0.635147	4.1471	0.00616494	p = 0.0062	Significant
Endogenous SIX1	Day 0	Day 7	5.52762	3.77165	7.2836	1.02543e-06	p < 0.0001	Significant
Endogenous SIX1	Day 0	Day 14	6.17612	4.42015	7.9321	2.58356e-07	p < 0.0001	Significant
Endogenous SIX1	Day 0	Day 21	6.1375	4.24083	8.03417	7.30228e-07	p < 0.0001	Significant
Endogenous SIX1	Day 3	Day 7	3.1365	1.38052	4.89248	0.000562065	p = 0.0006	Significant
Endogenous SIX1	Day 3	Day 14	3.785	2.02902	5.54098	8.20186e-05	p < 0.0001	Significant
Endogenous SIX1	Day 3	Day 21	3.74638	1.8497	5.64305	0.000205548	p = 0.0002	Significant
Endogenous SIX1	Day 7	Day 14	0.6485	-1.10748	2.40448	0.77777	p = 0.7778	ns
Endogenous SIX1	Day 7	Day 21	0.609875	-1.2868	2.50655	0.850213	p = 0.8502	ns
Endogenous SIX1	Day 14	Day 21	-0.038625	-1.9353	1.85805	0.999996	p = 1.0000	ns
Statistical significance was assessed by one-way ANOVA followed by Tukey’s HSD multiple-comparisons test. p < .05 was considered statistically significant.

### Sheet: Figure 1D
Inducible SAPG
Gene	Group 1	Group 2	Mean difference	95% CI lower	95% CI upper	Adjusted p value	P value display	Significance
Inducible ATOH1	Day 0	Day 3	8.438	7.37518	9.50082	5.33315e-09	p < 0.0001	Significant
Inducible ATOH1	Day 0	Day 7	-0.318	-1.61968	0.983682	0.917412	p = 0.9174	ns
Inducible ATOH1	Day 0	Day 14	0.198	-1.10368	1.49968	0.984032	p = 0.9840	ns
Inducible ATOH1	Day 0	Day 21	0.313	-0.988682	1.61468	0.921523	p = 0.9215	ns
Inducible ATOH1	Day 3	Day 7	-8.756	-10.0577	-7.45432	2.31937e-08	p < 0.0001	Significant
Inducible ATOH1	Day 3	Day 14	-8.24	-9.54168	-6.93832	3.96711e-08	p < 0.0001	Significant
Inducible ATOH1	Day 3	Day 21	-8.125	-9.42668	-6.82332	4.49094e-08	p < 0.0001	Significant
Inducible ATOH1	Day 7	Day 14	0.516	-0.987053	2.01905	0.775508	p = 0.7755	ns
Inducible ATOH1	Day 7	Day 21	0.631	-0.872053	2.13405	0.636	p = 0.6360	ns
Inducible ATOH1	Day 14	Day 21	0.115	-1.38805	1.61805	0.998839	p = 0.9988	ns
Inducible POU4F3	Day 0	Day 3	7.601	6.49722	8.70478	1.88451e-08	p < 0.0001	Significant
Inducible POU4F3	Day 0	Day 7	-0.1735	-1.52534	1.17834	0.991506	p = 0.9915	ns
Inducible POU4F3	Day 0	Day 14	0.6895	-0.662344	2.04134	0.471121	p = 0.4711	ns
Inducible POU4F3	Day 0	Day 21	0.5215	-0.830344	1.87334	0.699535	p = 0.6995	ns
Inducible POU4F3	Day 3	Day 7	-7.7745	-9.12634	-6.42266	9.23906e-08	p < 0.0001	Significant
Inducible POU4F3	Day 3	Day 14	-6.9115	-8.26334	-5.55966	2.59138e-07	p < 0.0001	Significant
Inducible POU4F3	Day 3	Day 21	-7.0795	-8.43134	-5.72766	2.10057e-07	p < 0.0001	Significant
Inducible POU4F3	Day 7	Day 14	0.863	-0.697975	2.42398	0.400268	p = 0.4003	ns
Inducible POU4F3	Day 7	Day 21	0.695	-0.865975	2.25598	0.588335	p = 0.5883	ns
Inducible POU4F3	Day 14	Day 21	-0.168	-1.72898	1.39298	0.995646	p = 0.9956	ns
Inducible GFI1	Day 0	Day 3	8.59687	7.24002	9.95373	3.93627e-08	p < 0.0001	Significant
Inducible GFI1	Day 0	Day 7	1.384	-0.277805	3.0458	0.113473	p = 0.1135	ns
Inducible GFI1	Day 0	Day 14	0.194	-1.4678	1.8558	0.994063	p = 0.9941	ns
Inducible GFI1	Day 0	Day 21	0.3135	-1.3483	1.9753	0.965412	p = 0.9654	ns
Inducible GFI1	Day 3	Day 7	-7.21287	-8.87468	-5.55107	1.07547e-06	p < 0.0001	Significant
Inducible GFI1	Day 3	Day 14	-8.40287	-10.0647	-6.74107	2.85389e-07	p < 0.0001	Significant
Inducible GFI1	Day 3	Day 21	-8.28337	-9.94518	-6.62157	3.23392e-07	p < 0.0001	Significant
Inducible GFI1	Day 7	Day 14	-1.19	-3.10889	0.728887	0.30335	p = 0.3034	ns
Inducible GFI1	Day 7	Day 21	-1.0705	-2.98939	0.848387	0.392408	p = 0.3924	ns
Inducible GFI1	Day 14	Day 21	0.1195	-1.79939	2.03839	0.999483	p = 0.9995	ns
Inducible SIX1	Day 0	Day 3	7.15738	6.05365	8.2611	3.20643e-08	p < 0.0001	Significant
Inducible SIX1	Day 0	Day 7	0.4395	-0.912287	1.79129	0.805976	p = 0.8060	ns
Inducible SIX1	Day 0	Day 14	1.328	-0.0237866	2.67979	0.0545224	p = 0.0545	ns
Inducible SIX1	Day 0	Day 21	0.67	-0.681787	2.02179	0.496314	p = 0.4963	ns
Inducible SIX1	Day 3	Day 7	-6.71788	-8.06966	-5.36609	3.31971e-07	p < 0.0001	Significant
Inducible SIX1	Day 3	Day 14	-5.82938	-7.18116	-4.47759	1.13738e-06	p < 0.0001	Significant
Inducible SIX1	Day 3	Day 21	-6.48738	-7.83916	-5.13559	4.49999e-07	p < 0.0001	Significant
Inducible SIX1	Day 7	Day 14	0.8885	-0.672409	2.44941	0.374997	p = 0.3750	ns
Inducible SIX1	Day 7	Day 21	0.2305	-1.33041	1.79141	0.985679	p = 0.9857	ns
Inducible SIX1	Day 14	Day 21	-0.658	-2.21891	0.902909	0.632738	p = 0.6327	ns
Endogenous SAPG
Gene	Group 1	Group 2	Mean difference	95% CI lower	95% CI upper	Adjusted p value	P value display	Significance
Endogenous ATOH1	Day 0	Day 3	7.87712	5.82362	9.93063	3.10938e-06	p < 0.0001	Significant
Endogenous ATOH1	Day 0	Day 7	8.543	6.02797	11.058	8.72495e-06	p < 0.0001	Significant
Endogenous ATOH1	Day 0	Day 14	7.211	4.69597	9.72603	3.57677e-05	p < 0.0001	Significant
Endogenous ATOH1	Day 0	Day 21	7.492	4.97697	10.007	2.61041e-05	p < 0.0001	Significant
Endogenous ATOH1	Day 3	Day 7	0.665875	-1.84915	3.1809	0.893562	p = 0.8936	ns
Endogenous ATOH1	Day 3	Day 14	-0.666125	-3.18115	1.8489	0.893438	p = 0.8934	ns
Endogenous ATOH1	Day 3	Day 21	-0.385125	-2.90015	2.1299	0.983636	p = 0.9836	ns
Endogenous ATOH1	Day 7	Day 14	-1.332	-4.2361	1.5721	0.563375	p = 0.5634	ns
Endogenous ATOH1	Day 7	Day 21	-1.051	-3.9551	1.8531	0.74291	p = 0.7429	ns
Endogenous ATOH1	Day 14	Day 21	0.281	-2.6231	3.1851	0.997108	p = 0.9971	ns
Endogenous POU4F3	Day 0	Day 3	4.3185	3.26375	5.37325	1.77844e-06	p < 0.0001	Significant
Endogenous POU4F3	Day 0	Day 7	4.423	3.1312	5.7148	8.15948e-06	p < 0.0001	Significant
Endogenous POU4F3	Day 0	Day 14	3.669	2.3772	4.9608	3.86498e-05	p < 0.0001	Significant
Endogenous POU4F3	Day 0	Day 21	3.83	2.5382	5.1218	2.71438e-05	p < 0.0001	Significant
Endogenous POU4F3	Day 3	Day 7	0.1045	-1.1873	1.3963	0.998557	p = 0.9986	ns
Endogenous POU4F3	Day 3	Day 14	-0.6495	-1.9413	0.642304	0.483741	p = 0.4837	ns
Endogenous POU4F3	Day 3	Day 21	-0.4885	-1.7803	0.803304	0.713526	p = 0.7135	ns
Endogenous POU4F3	Day 7	Day 14	-0.754	-2.24565	0.737647	0.479035	p = 0.4790	ns
Endogenous POU4F3	Day 7	Day 21	-0.593	-2.08465	0.898647	0.677694	p = 0.6777	ns
Endogenous POU4F3	Day 14	Day 21	0.161	-1.33065	1.65265	0.995598	p = 0.9956	ns
Endogenous GFI1	Day 0	Day 3	5.91725	4.71663	7.11787	3.56918e-07	p < 0.0001	Significant
Endogenous GFI1	Day 0	Day 7	7.922	6.45155	9.39245	1.63894e-07	p < 0.0001	Significant
Endogenous GFI1	Day 0	Day 14	7.5855	6.11505	9.05595	2.39636e-07	p < 0.0001	Significant
Endogenous GFI1	Day 0	Day 21	7.6705	6.20005	9.14095	2.17387e-07	p < 0.0001	Significant
Endogenous GFI1	Day 3	Day 7	2.00475	0.534299	3.4752	0.00876187	p = 0.0088	Significant
Endogenous GFI1	Day 3	Day 14	1.66825	0.197799	3.1387	0.0258947	p = 0.0259	Significant
Endogenous GFI1	Day 3	Day 21	1.75325	0.282799	3.2237	0.0195922	p = 0.0196	Significant
Endogenous GFI1	Day 7	Day 14	-0.3365	-2.03443	1.36143	0.95894	p = 0.9589	ns
Endogenous GFI1	Day 7	Day 21	-0.2515	-1.94943	1.44643	0.985518	p = 0.9855	ns
Endogenous GFI1	Day 14	Day 21	0.085	-1.61293	1.78293	0.999782	p = 0.9998	ns
Endogenous SIX1	Day 0	Day 3	2.39113	0.916592	3.86566	0.00278967	p = 0.0028	Significant
Endogenous SIX1	Day 0	Day 7	6.5115	4.70557	8.31743	5.26797e-06	p < 0.0001	Significant
Endogenous SIX1	Day 0	Day 14	6.948	5.14207	8.75393	3.03153e-06	p < 0.0001	Significant
Endogenous SIX1	Day 0	Day 21	7.3925	5.58657	9.19843	1.78164e-06	p < 0.0001	Significant
Endogenous SIX1	Day 3	Day 7	4.12037	2.31445	5.9263	0.000223658	p = 0.0002	Significant
Endogenous SIX1	Day 3	Day 14	4.55687	2.75095	6.3628	0.000100836	p = 0.0001	Significant
Endogenous SIX1	Day 3	Day 21	5.00137	3.19545	6.8073	4.75121e-05	p < 0.0001	Significant
Endogenous SIX1	Day 7	Day 14	0.4365	-1.6488	2.5218	0.950473	p = 0.9505	ns
Endogenous SIX1	Day 7	Day 21	0.881	-1.2043	2.9663	0.630989	p = 0.6310	ns
Endogenous SIX1	Day 14	Day 21	0.4445	-1.6408	2.5298	0.947329	p = 0.9473	ns
Statistical significance was assessed by one-way ANOVA followed by Tukey’s HSD multiple-comparisons test. p < .05 was considered statistically significant.

### Sheet: Figure 2C
Reprogramming efficiency
Group	Rep 1	Rep 2	Rep 3	Rep 4	Rep 5	Mean (%)	SD	SEM
Dox-inducible	41.1821	41.1832	36.4132	41.4803		40.0647	2.43838	1.21919
Retroviral	2.22623	1.80104	2.07949	1.99111	2.38204	2.09598	0.221954	0.0992607
Unpaired two-tailed Welch's t-test
Comparison	Dox-inducible mean ± SEM	Retroviral mean ± SEM	Mean difference (%)	Welch's t	df	p value	Significance
Dox-inducible vs. retroviral	40.065 ± 1.219% (n = 4)	2.096 ± 0.099% (n = 5)	37.9687	31.04	3.04	6.64e-05	p < .0001
Reprogramming efficiency is expressed as the percentage of MYO7A+ cells. Statistical significance was assessed using an unpaired two-tailed Welch's t-test.

### Sheet: Figure 2F
Hair cell markers
Gene	Group 1	Group 2	Mean difference	95% CI lower	95% CI upper	Adjusted p value	P value display	Significance
MYO6	Day 0	Day 3	1.877	0.980491	2.77351	9.0023e-05	p < 0.0001	Significant
MYO6	Day 0	Day 7	3.20362	2.30712	4.10013	1.19496e-07	p < 0.0001	Significant
MYO6	Day 0	Day 14	3.85987	2.96337	4.75638	9.40184e-09	p < 0.0001	Significant
MYO6	Day 0	Day 21	3.943	3.04649	4.83951	6.99425e-09	p < 0.0001	Significant
MYO6	Day 3	Day 7	1.32662	0.430116	2.22313	0.0028924	p = 0.0029	Significant
MYO6	Day 3	Day 14	1.98287	1.08637	2.87938	4.84978e-05	p < 0.0001	Significant
MYO6	Day 3	Day 21	2.066	1.16949	2.96251	3.01968e-05	p < 0.0001	Significant
MYO6	Day 7	Day 14	0.65625	-0.240259	1.55276	0.211234	p = 0.2112	ns
MYO6	Day 7	Day 21	0.739375	-0.157134	1.63588	0.131954	p = 0.1320	ns
MYO6	Day 14	Day 21	0.083125	-0.813384	0.979634	0.998356	p = 0.9984	ns
MYO7A	Day 0	Day 3	6.37575	5.48464	7.26686	6.70219e-12	p < 0.0001	Significant
MYO7A	Day 0	Day 7	6.4505	5.55939	7.34161	5.65548e-12	p < 0.0001	Significant
MYO7A	Day 0	Day 14	6.92525	6.03414	7.81636	2.00551e-12	p < 0.0001	Significant
MYO7A	Day 0	Day 21	6.87312	5.98201	7.76424	2.23976e-12	p < 0.0001	Significant
MYO7A	Day 3	Day 7	0.07475	-0.816361	0.965861	0.998889	p = 0.9989	ns
MYO7A	Day 3	Day 14	0.5495	-0.341611	1.44061	0.356555	p = 0.3566	ns
MYO7A	Day 3	Day 21	0.497375	-0.393736	1.38849	0.449791	p = 0.4498	ns
MYO7A	Day 7	Day 14	0.47475	-0.416361	1.36586	0.493506	p = 0.4935	ns
MYO7A	Day 7	Day 21	0.422625	-0.468486	1.31374	0.598741	p = 0.5987	ns
MYO7A	Day 14	Day 21	-0.052125	-0.943236	0.838986	0.999732	p = 0.9997	ns
Pluripotency markers
Gene	Group 1	Group 2	Mean difference	95% CI lower	95% CI upper	Adjusted p value	P value display	Significance
NANOG	Day 0	Day 3	-4.86738	-7.64053	-2.09422	0.00475341	p = 0.0048	Significant
NANOG	Day 0	Day 7	-5.07175	-7.8449	-2.2986	0.00394406	p = 0.0039	Significant
NANOG	Day 0	Day 14	-4.97188	-7.74503	-2.19872	0.00431737	p = 0.0043	Significant
NANOG	Day 0	Day 21	-4.88575	-7.6589	-2.1126	0.0046731	p = 0.0047	Significant
NANOG	Day 3	Day 7	-0.204375	-2.97753	2.56878	0.997746	p = 0.9977	ns
NANOG	Day 3	Day 14	-0.1045	-2.87765	2.66865	0.999838	p = 0.9998	ns
NANOG	Day 3	Day 21	-0.018375	-2.79153	2.75478	1	p = 1.0000	ns
NANOG	Day 7	Day 14	0.099875	-2.67328	2.87303	0.999864	p = 0.9999	ns
NANOG	Day 7	Day 21	0.186	-2.58715	2.95915	0.998435	p = 0.9984	ns
NANOG	Day 14	Day 21	0.086125	-2.68703	2.85928	0.999925	p = 0.9999	ns
POU5F1	Day 0	Day 3	-5.32275	-8.44972	-2.19578	0.00545734	p = 0.0055	Significant
POU5F1	Day 0	Day 7	-5.78225	-8.90922	-2.65528	0.00375065	p = 0.0038	Significant
POU5F1	Day 0	Day 14	-5.04975	-8.17672	-1.92278	0.00690461	p = 0.0069	Significant
POU5F1	Day 0	Day 21	-5.2355	-8.36247	-2.10853	0.00587725	p = 0.0059	Significant
POU5F1	Day 3	Day 7	-0.4595	-3.58647	2.66747	0.970926	p = 0.9709	ns
POU5F1	Day 3	Day 14	0.273	-2.85397	3.39997	0.995686	p = 0.9957	ns
POU5F1	Day 3	Day 21	0.08725	-3.03972	3.21422	0.999951	p = 1.0000	ns
POU5F1	Day 7	Day 14	0.7325	-2.39447	3.85947	0.8705	p = 0.8705	ns
POU5F1	Day 7	Day 21	0.54675	-2.58022	3.67372	0.947579	p = 0.9476	ns
POU5F1	Day 14	Day 21	-0.18575	-3.31272	2.94122	0.999024	p = 0.9990	ns
Statistical significance was assessed by one-way ANOVA followed by Tukey’s HSD multiple-comparisons test. p < .05 was considered statistically significant.

### Sheet: Figure 2G
Hair cell markers
Gene	Group 1	Group 2	Mean difference	95% CI lower	95% CI upper	Adjusted p value	P value display	Significance
MYO6	Day 0	Day 3	1.877	1.38164	2.37236	3.45282e-06	p < 0.0001	Significant
MYO6	Day 0	Day 7	2.2275	1.62081	2.83419	4.51651e-06	p < 0.0001	Significant
MYO6	Day 0	Day 14	2.942	2.33531	3.54869	4.11071e-07	p < 0.0001	Significant
MYO6	Day 0	Day 21	2.985	2.37831	3.59169	3.62252e-07	p < 0.0001	Significant
MYO6	Day 3	Day 7	0.3505	-0.256192	0.957192	0.362286	p = 0.3623	ns
MYO6	Day 3	Day 14	1.065	0.458308	1.67169	0.00159799	p = 0.0016	Significant
MYO6	Day 3	Day 21	1.108	0.501308	1.71469	0.00120134	p = 0.0012	Significant
MYO6	Day 7	Day 14	0.7145	0.0139525	1.41505	0.0453354	p = 0.0453	Significant
MYO6	Day 7	Day 21	0.7575	0.0569525	1.45805	0.0335547	p = 0.0336	Significant
MYO6	Day 14	Day 21	0.043	-0.657548	0.743548	0.999512	p = 0.9995	ns
MYO7A	Day 0	Day 3	6.37575	5.80251	6.94899	2.63681e-10	p < 0.0001	Significant
MYO7A	Day 0	Day 7	3.565	2.86293	4.26707	2.7508e-07	p < 0.0001	Significant
MYO7A	Day 0	Day 14	4.164	3.46193	4.86607	7.0452e-08	p < 0.0001	Significant
MYO7A	Day 0	Day 21	3.917	3.21493	4.61907	1.20604e-07	p < 0.0001	Significant
MYO7A	Day 3	Day 7	-2.81075	-3.51282	-2.10868	2.15625e-06	p < 0.0001	Significant
MYO7A	Day 3	Day 14	-2.21175	-2.91382	-1.50968	1.6405e-05	p < 0.0001	Significant
MYO7A	Day 3	Day 21	-2.45875	-3.16082	-1.75668	6.74213e-06	p < 0.0001	Significant
MYO7A	Day 7	Day 14	0.599	-0.211683	1.40968	0.177701	p = 0.1777	ns
MYO7A	Day 7	Day 21	0.352	-0.458683	1.16268	0.608984	p = 0.6090	ns
MYO7A	Day 14	Day 21	-0.247	-1.05768	0.563683	0.838221	p = 0.8382	ns
Pluripotency markers
Gene	Group 1	Group 2	Mean difference	95% CI lower	95% CI upper	Adjusted p value	P value display	Significance
NANOG	Day 0	Day 3	-4.86738	-6.76414	-2.97061	0.000810822	p = 0.0008	Significant
NANOG	Day 0	Day 7	-5.35088	-7.24764	-3.45411	0.000515362	p = 0.0005	Significant
NANOG	Day 0	Day 14	-4.669	-6.56576	-2.77224	0.000988233	p = 0.0010	Significant
NANOG	Day 0	Day 21	-4.39294	-6.2897	-2.49617	0.00131844	p = 0.0013	Significant
NANOG	Day 3	Day 7	-0.4835	-2.38026	1.41326	0.836087	p = 0.8361	ns
NANOG	Day 3	Day 14	0.198375	-1.69839	2.09514	0.991486	p = 0.9915	ns
NANOG	Day 3	Day 21	0.474437	-1.42233	2.3712	0.844335	p = 0.8443	ns
NANOG	Day 7	Day 14	0.681875	-1.21489	2.57864	0.631629	p = 0.6316	ns
NANOG	Day 7	Day 21	0.957937	-0.938825	2.8547	0.370317	p = 0.3703	ns
NANOG	Day 14	Day 21	0.276063	-1.6207	2.17283	0.971881	p = 0.9719	ns
POU5F1	Day 0	Day 3	-5.32275	-7.40738	-3.23812	0.000830394	p = 0.0008	Significant
POU5F1	Day 0	Day 7	-4.06944	-6.15407	-1.98481	0.00292553	p = 0.0029	Significant
POU5F1	Day 0	Day 14	-2.80681	-4.89144	-0.722183	0.0152025	p = 0.0152	Significant
POU5F1	Day 0	Day 21	-3.14969	-5.23432	-1.06506	0.00925849	p = 0.0093	Significant
POU5F1	Day 3	Day 7	1.25331	-0.831317	3.33794	0.24961	p = 0.2496	ns
POU5F1	Day 3	Day 14	2.51594	0.431308	4.60057	0.0239479	p = 0.0239	Significant
POU5F1	Day 3	Day 21	2.17306	0.0884335	4.25769	0.0427272	p = 0.0427	Significant
POU5F1	Day 7	Day 14	1.26262	-0.822004	3.34725	0.245005	p = 0.2450	ns
POU5F1	Day 7	Day 21	0.91975	-1.16488	3.00438	0.474558	p = 0.4746	ns
POU5F1	Day 14	Day 21	-0.342875	-2.4275	1.74175	0.957237	p = 0.9572	ns
Statistical significance was assessed by one-way ANOVA followed by Tukey’s HSD multiple-comparisons test. p < .05 was considered statistically significant.

### Sheet: Supplementary Figure 2
Inducible SAPG
Gene	Group 1	Group 2	Mean difference	95% CI lower	95% CI upper	Adjusted p value	P value display	Significance
Inducible ATOH1	Day 0	Day 3	8.438	6.81928	10.0567	2.71066e-08	p < 0.0001	Significant
Inducible ATOH1	Day 0	Day 7	8.96875	7.35003	10.5875	1.41799e-08	p < 0.0001	Significant
Inducible ATOH1	Day 0	Day 14	-0.055	-2.03752	1.92752	0.999983	p = 1.0000	ns
Inducible ATOH1	Day 0	Day 21	-0.7045	-2.68702	1.27802	0.778318	p = 0.7783	ns
Inducible ATOH1	Day 3	Day 7	0.53075	-1.08797	2.14947	0.822412	p = 0.8224	ns
Inducible ATOH1	Day 3	Day 14	-8.493	-10.4755	-6.51048	2.13334e-07	p < 0.0001	Significant
Inducible ATOH1	Day 3	Day 21	-9.1425	-11.125	-7.15998	9.8729e-08	p < 0.0001	Significant
Inducible ATOH1	Day 7	Day 14	-9.02375	-11.0063	-7.04123	1.13237e-07	p < 0.0001	Significant
Inducible ATOH1	Day 7	Day 21	-9.67325	-11.6558	-7.69073	5.4531e-08	p < 0.0001	Significant
Inducible ATOH1	Day 14	Day 21	-0.6495	-2.93872	1.63972	0.884322	p = 0.8843	ns
Inducible POU4F3	Day 0	Day 3	7.601	5.89507	9.30693	1.41553e-07	p < 0.0001	Significant
Inducible POU4F3	Day 0	Day 7	8.119	6.41307	9.82493	7.08826e-08	p < 0.0001	Significant
Inducible POU4F3	Day 0	Day 14	0.106	-1.98333	2.19533	0.999809	p = 0.9998	ns
Inducible POU4F3	Day 0	Day 21	-0.698	-2.78733	1.39133	0.812794	p = 0.8128	ns
Inducible POU4F3	Day 3	Day 7	0.518	-1.18793	2.22393	0.857917	p = 0.8579	ns
Inducible POU4F3	Day 3	Day 14	-7.495	-9.58433	-5.40567	1.3289e-06	p < 0.0001	Significant
Inducible POU4F3	Day 3	Day 21	-8.299	-10.3883	-6.20967	4.67225e-07	p < 0.0001	Significant
Inducible POU4F3	Day 7	Day 14	-8.013	-10.1023	-5.92367	6.70602e-07	p < 0.0001	Significant
Inducible POU4F3	Day 7	Day 21	-8.817	-10.9063	-6.72767	2.49465e-07	p < 0.0001	Significant
Inducible POU4F3	Day 14	Day 21	-0.804	-3.21654	1.60854	0.81408	p = 0.8141	ns
Inducible GFI1	Day 0	Day 3	8.59687	6.81364	10.3801	6.1901e-08	p < 0.0001	Significant
Inducible GFI1	Day 0	Day 7	8.70775	6.92451	10.491	5.40804e-08	p < 0.0001	Significant
Inducible GFI1	Day 0	Day 14	0.236	-1.94801	2.42001	0.996302	p = 0.9963	ns
Inducible GFI1	Day 0	Day 21	-0.792	-2.97601	1.39201	0.76606	p = 0.7661	ns
Inducible GFI1	Day 3	Day 7	0.110875	-1.67236	1.89411	0.999573	p = 0.9996	ns
Inducible GFI1	Day 3	Day 14	-8.36087	-10.5449	-6.17686	6.83302e-07	p < 0.0001	Significant
Inducible GFI1	Day 3	Day 21	-9.38887	-11.5729	-7.20486	2.0572e-07	p < 0.0001	Significant
Inducible GFI1	Day 7	Day 14	-8.47175	-10.6558	-6.28774	5.96698e-07	p < 0.0001	Significant
Inducible GFI1	Day 7	Day 21	-9.49975	-11.6838	-7.31574	1.82018e-07	p < 0.0001	Significant
Inducible GFI1	Day 14	Day 21	-1.028	-3.54988	1.49388	0.686451	p = 0.6865	ns
Inducible SIX1	Day 0	Day 3	7.15738	5.92857	8.38618	8.32161e-09	p < 0.0001	Significant
Inducible SIX1	Day 0	Day 7	7.369	6.1402	8.5978	6.09511e-09	p < 0.0001	Significant
Inducible SIX1	Day 0	Day 14	0.1075	-1.39747	1.61247	0.999263	p = 0.9993	ns
Inducible SIX1	Day 0	Day 21	-0.4065	-1.91147	1.09847	0.900784	p = 0.9008	ns
Inducible SIX1	Day 3	Day 7	0.211625	-1.01718	1.44043	0.978726	p = 0.9787	ns
Inducible SIX1	Day 3	Day 14	-7.04988	-8.55484	-5.54491	8.37467e-08	p < 0.0001	Significant
Inducible SIX1	Day 3	Day 21	-7.56388	-9.06884	-6.05891	3.98884e-08	p < 0.0001	Significant
Inducible SIX1	Day 7	Day 14	-7.2615	-8.76647	-5.75653	6.13507e-08	p < 0.0001	Significant
Inducible SIX1	Day 7	Day 21	-7.7755	-9.28047	-6.27053	2.9788e-08	p < 0.0001	Significant
Inducible SIX1	Day 14	Day 21	-0.514	-2.25179	1.22379	0.868661	p = 0.8687	ns
Endogenous SAPG
Gene	Group 1	Group 2	Mean difference	95% CI lower	95% CI upper	Adjusted p value	P value display	Significance
Endogenous ATOH1	Day 0	Day 3	7.87712	5.47568	10.2786	3.28579e-06	p < 0.0001	Significant
Endogenous ATOH1	Day 0	Day 7	9.84325	7.4418	12.2447	3.37556e-07	p < 0.0001	Significant
Endogenous ATOH1	Day 0	Day 14	9.6195	6.67834	12.5607	3.38294e-06	p < 0.0001	Significant
Endogenous ATOH1	Day 0	Day 21	8.281	5.33984	11.2222	1.48875e-05	p < 0.0001	Significant
Endogenous ATOH1	Day 3	Day 7	1.96612	-0.435323	4.36757	0.127682	p = 0.1277	ns
Endogenous ATOH1	Day 3	Day 14	1.74238	-1.19879	4.68354	0.364006	p = 0.3640	ns
Endogenous ATOH1	Day 3	Day 21	0.403875	-2.53729	3.34504	0.990792	p = 0.9908	ns
Endogenous ATOH1	Day 7	Day 14	-0.22375	-3.16491	2.71741	0.999056	p = 0.9991	ns
Endogenous ATOH1	Day 7	Day 21	-1.56225	-4.50341	1.37891	0.462345	p = 0.4623	ns
Endogenous ATOH1	Day 14	Day 21	-1.3385	-4.73466	2.05766	0.710912	p = 0.7109	ns
Endogenous POU4F3	Day 0	Day 3	4.3185	2.71841	5.91859	2.24271e-05	p < 0.0001	Significant
Endogenous POU4F3	Day 0	Day 7	5.22	3.61991	6.82009	3.47051e-06	p < 0.0001	Significant
Endogenous POU4F3	Day 0	Day 14	5.5885	3.6288	7.5482	1.3146e-05	p < 0.0001	Significant
Endogenous POU4F3	Day 0	Day 21	4.4355	2.4758	6.3952	0.000117365	p = 0.0001	Significant
Endogenous POU4F3	Day 3	Day 7	0.9015	-0.698586	2.50159	0.408918	p = 0.4089	ns
Endogenous POU4F3	Day 3	Day 14	1.27	-0.689697	3.2297	0.287196	p = 0.2872	ns
Endogenous POU4F3	Day 3	Day 21	0.117	-1.8427	2.0767	0.999637	p = 0.9996	ns
Endogenous POU4F3	Day 7	Day 14	0.3685	-1.5912	2.3282	0.97082	p = 0.9708	ns
Endogenous POU4F3	Day 7	Day 21	-0.7845	-2.7442	1.1752	0.699741	p = 0.6997	ns
Endogenous POU4F3	Day 14	Day 21	-1.153	-3.41586	1.10986	0.499968	p = 0.5000	ns
Endogenous GFI1	Day 0	Day 3	5.91725	4.28507	7.54943	1.19325e-06	p < 0.0001	Significant
Endogenous GFI1	Day 0	Day 7	7.99825	6.36607	9.63043	5.21055e-08	p < 0.0001	Significant
Endogenous GFI1	Day 0	Day 14	9.095	7.096	11.094	1.13726e-07	p < 0.0001	Significant
Endogenous GFI1	Day 0	Day 21	8.378	6.379	10.377	2.67954e-07	p < 0.0001	Significant
Endogenous GFI1	Day 3	Day 7	2.081	0.448825	3.71318	0.011714	p = 0.0117	Significant
Endogenous GFI1	Day 3	Day 14	3.17775	1.17875	5.17675	0.00237486	p = 0.0024	Significant
Endogenous GFI1	Day 3	Day 21	2.46075	0.461752	4.45975	0.0147499	p = 0.0147	Significant
Endogenous GFI1	Day 7	Day 14	1.09675	-0.902248	3.09575	0.432947	p = 0.4329	ns
Endogenous GFI1	Day 7	Day 21	0.37975	-1.61925	2.37875	0.96974	p = 0.9697	ns
Endogenous GFI1	Day 14	Day 21	-0.717	-3.02524	1.59124	0.848056	p = 0.8481	ns
Endogenous SIX1	Day 0	Day 3	2.39113	0.794766	3.98748	0.00374109	p = 0.0037	Significant
Endogenous SIX1	Day 0	Day 7	5.52762	3.93127	7.12398	1.90326e-06	p < 0.0001	Significant
Endogenous SIX1	Day 0	Day 14	7.698	5.74287	9.65313	5.11604e-07	p < 0.0001	Significant
Endogenous SIX1	Day 0	Day 21	7.192	5.23687	9.14713	1.02846e-06	p < 0.0001	Significant
Endogenous SIX1	Day 3	Day 7	3.1365	1.54014	4.73286	0.000414393	p = 0.0004	Significant
Endogenous SIX1	Day 3	Day 14	5.30687	3.35174	7.26201	2.1229e-05	p < 0.0001	Significant
Endogenous SIX1	Day 3	Day 21	4.80087	2.84574	6.75601	5.51253e-05	p < 0.0001	Significant
Endogenous SIX1	Day 7	Day 14	2.17038	0.215242	4.12551	0.0279264	p = 0.0279	Significant
Endogenous SIX1	Day 7	Day 21	1.66438	-0.290758	3.61951	0.108306	p = 0.1083	ns
Endogenous SIX1	Day 14	Day 21	-0.506	-2.76359	1.75159	0.946218	p = 0.9462	ns
Hair cell markers
Gene	Group 1	Group 2	Mean difference	95% CI lower	95% CI upper	Adjusted p value	P value display	Significance
MYO6	Day 0	Day 3	1.877	1.1884	2.5656	2.03816e-05	p < 0.0001	Significant
MYO6	Day 0	Day 7	3.20362	2.51502	3.89223	9.00092e-08	p < 0.0001	Significant
MYO6	Day 0	Day 14	3.67	2.82664	4.51336	1.81169e-07	p < 0.0001	Significant
MYO6	Day 0	Day 21	3.509	2.66564	4.35236	2.88985e-07	p < 0.0001	Significant
MYO6	Day 3	Day 7	1.32662	0.638022	2.01523	0.000491009	p = 0.0005	Significant
MYO6	Day 3	Day 14	1.793	0.949637	2.63636	0.000206836	p = 0.0002	Significant
MYO6	Day 3	Day 21	1.632	0.788637	2.47536	0.000472625	p = 0.0005	Significant
MYO6	Day 7	Day 14	0.466375	-0.376988	1.30974	0.425795	p = 0.4258	ns
MYO6	Day 7	Day 21	0.305375	-0.537988	1.14874	0.766982	p = 0.7670	ns
MYO6	Day 14	Day 21	-0.161	-1.13483	0.812832	0.981667	p = 0.9817	ns
MYO7A	Day 0	Day 3	6.37575	5.7492	7.0023	2.00682e-11	p < 0.0001	Significant
MYO7A	Day 0	Day 7	6.4505	5.82395	7.07705	1.76755e-11	p < 0.0001	Significant
MYO7A	Day 0	Day 14	4.6715	3.90414	5.43886	5.18923e-09	p < 0.0001	Significant
MYO7A	Day 0	Day 21	3.9695	3.20214	4.73686	2.94006e-08	p < 0.0001	Significant
MYO7A	Day 3	Day 7	0.07475	-0.551795	0.701295	0.994595	p = 0.9946	ns
MYO7A	Day 3	Day 14	-1.70425	-2.47161	-0.936892	0.000139478	p = 0.0001	Significant
MYO7A	Day 3	Day 21	-2.40625	-3.17361	-1.63889	5.15379e-06	p < 0.0001	Significant
MYO7A	Day 7	Day 14	-1.779	-2.54636	-1.01164	9.41363e-05	p < 0.0001	Significant
MYO7A	Day 7	Day 21	-2.481	-3.24836	-1.71364	3.79719e-06	p < 0.0001	Significant
MYO7A	Day 14	Day 21	-0.702	-1.58807	0.184069	0.145688	p = 0.1457	ns
Statistical significance was assessed by one-way ANOVA followed by Tukey’s HSD multiple-comparisons test. p < .05 was considered statistically significant.

### Sheet: Supplementary Figure 13
Inducible SAPG
Gene	Group 1	Group 2	Mean difference	95% CI lower	95% CI upper	Adjusted p value	P value display	Significance
Inducible ATOH1	UI	0d	9.3765	6.7529	12.0001	0.000456733	p = 0.0005	Significant
Inducible ATOH1	UI	1d	9.6225	6.9989	12.2461	0.000412563	p = 0.0004	Significant
Inducible ATOH1	UI	3d	9.35775	6.73415	11.9814	0.000460336	p = 0.0005	Significant
Inducible ATOH1	0d	1d	0.246	-2.3776	2.8696	0.978618	p = 0.9786	ns
Inducible ATOH1	0d	3d	-0.01875	-2.64235	2.60485	0.99999	p = 1.0000	ns
Inducible ATOH1	1d	3d	-0.26475	-2.88835	2.35885	0.973725	p = 0.9737	ns
Inducible POU4F3	UI	0d	8.5055	6.17251	10.8385	0.000422396	p = 0.0004	Significant
Inducible POU4F3	UI	1d	8.791	6.45801	11.124	0.000370988	p = 0.0004	Significant
Inducible POU4F3	UI	3d	8.517	6.18401	10.85	0.00042016	p = 0.0004	Significant
Inducible POU4F3	0d	1d	0.2855	-2.04749	2.61849	0.955353	p = 0.9554	ns
Inducible POU4F3	0d	3d	0.0115	-2.32149	2.34449	0.999997	p = 1.0000	ns
Inducible POU4F3	1d	3d	-0.274	-2.60699	2.05899	0.960065	p = 0.9601	ns
Inducible GFI1	UI	0d	7.754	5.81754	9.69046	0.000292049	p = 0.0003	Significant
Inducible GFI1	UI	1d	7.946	6.00954	9.88246	0.000265205	p = 0.0003	Significant
Inducible GFI1	UI	3d	7.86825	5.93179	9.80471	0.000275689	p = 0.0003	Significant
Inducible GFI1	0d	1d	0.192	-1.74446	2.12846	0.974986	p = 0.9750	ns
Inducible GFI1	0d	3d	0.11425	-1.82221	2.05071	0.994368	p = 0.9944	ns
Inducible GFI1	1d	3d	-0.07775	-2.01421	1.85871	0.998189	p = 0.9982	ns
Inducible SIX1	UI	0d	8.021	5.5571	10.4849	0.000658417	p = 0.0007	Significant
Inducible SIX1	UI	1d	8.20425	5.74035	10.6682	0.000602723	p = 0.0006	Significant
Inducible SIX1	UI	3d	7.93275	5.46885	10.3967	0.000687521	p = 0.0007	Significant
Inducible SIX1	0d	1d	0.18325	-2.28065	2.64715	0.98896	p = 0.9890	ns
Inducible SIX1	0d	3d	-0.08825	-2.55215	2.37565	0.99871	p = 0.9987	ns
Inducible SIX1	1d	3d	-0.2715	-2.7354	2.1924	0.966464	p = 0.9665	ns
Hair cell markers
Gene	Group 1	Group 2	Mean difference	95% CI lower	95% CI upper	Adjusted p value	P value display	Significance
MYO6	UI	0d	4.8145	1.90024	7.72876	0.00875923	p = 0.0088	Significant
MYO6	UI	1d	5.5295	2.61524	8.44376	0.00523957	p = 0.0052	Significant
MYO6	UI	3d	4.90325	1.98899	7.81751	0.00819012	p = 0.0082	Significant
MYO6	0d	1d	0.715	-2.19926	3.62926	0.759183	p = 0.7592	ns
MYO6	0d	3d	0.08875	-2.82551	3.00301	0.999204	p = 0.9992	ns
MYO6	1d	3d	-0.62625	-3.54051	2.28801	0.818467	p = 0.8185	ns
MYO7A	UI	0d	7.864	6.0009	9.7271	0.000237244	p = 0.0002	Significant
MYO7A	UI	1d	8.3045	6.4414	10.1676	0.000191302	p = 0.0002	Significant
MYO7A	UI	3d	7.76425	5.90115	9.62735	0.0002495	p = 0.0002	Significant
MYO7A	0d	1d	0.4405	-1.4226	2.3036	0.776931	p = 0.7769	ns
MYO7A	0d	3d	-0.09975	-1.96285	1.76335	0.995764	p = 0.9958	ns
MYO7A	1d	3d	-0.54025	-2.40335	1.32285	0.667975	p = 0.6680	ns
Cochlear/ventral markers
Gene	Group 1	Group 2	Mean difference	95% CI lower	95% CI upper	Adjusted p value	P value display	Significance
NR2F1	UI	0d	8.9225	5.83634	12.0087	0.00104584	p = 0.0010	Significant
NR2F1	UI	1d	5.859	2.77284	8.94516	0.00522839	p = 0.0052	Significant
NR2F1	UI	3d	5.04725	1.96109	8.13341	0.00908995	p = 0.0091	Significant
NR2F1	0d	1d	-3.0635	-6.14966	0.022664	0.0511952	p = 0.0512	ns
NR2F1	0d	3d	-3.87525	-6.96141	-0.789086	0.0233574	p = 0.0234	Significant
NR2F1	1d	3d	-0.81175	-3.89791	2.27441	0.723327	p = 0.7233	ns
NR2F2	UI	0d	7.0155	4.35202	9.67898	0.00150072	p = 0.0015	Significant
NR2F2	UI	1d	5.93225	3.26877	8.59573	0.00285784	p = 0.0029	Significant
NR2F2	UI	3d	4.87975	2.21627	7.54323	0.0059725	p = 0.0060	Significant
NR2F2	0d	1d	-1.08325	-3.74673	1.58023	0.445844	p = 0.4458	ns
NR2F2	0d	3d	-2.13575	-4.79923	0.527734	0.098134	p = 0.0981	ns
NR2F2	1d	3d	-1.0525	-3.71598	1.61098	0.465453	p = 0.4655	ns
SHH signaling
Gene	Group 1	Group 2	Mean difference	95% CI lower	95% CI upper	Adjusted p value	P value display	Significance
LRP2	UI	0d	7.0735	4.10412	10.0429	0.00220979	p = 0.0022	Significant
LRP2	UI	1d	7.02275	4.05337	9.99213	0.00227166	p = 0.0023	Significant
LRP2	UI	3d	5.23775	2.26837	8.20713	0.00687729	p = 0.0069	Significant
LRP2	0d	1d	-0.05075	-3.02013	2.91863	0.999858	p = 0.9999	ns
LRP2	0d	3d	-1.83575	-4.80513	1.13363	0.195623	p = 0.1956	ns
LRP2	1d	3d	-1.785	-4.75438	1.18438	0.209103	p = 0.2091	ns
Statistical significance was assessed by one-way ANOVA followed by Tukey’s HSD multiple-comparisons test. p < .05 was considered statistically significant.

### Sheet: Supplementary Figure 14
Cisplatin ototoxicity profile
Time	Treatment	n	Mean survival (%)	SD	SEM
48 h	Untreated	3	92.5802	4.972	2.87058
48 h	15.625 µM	4	89.5261	2.82402	1.41201
48 h	62.5 µM	4	84.7824	2.46644	1.23322
48 h	250 µM	4	77.3247	5.46297	2.73149
48 h	1 mM	4	62.6016	11.6865	5.84325
96 h	Untreated	3	88.5038	1.45365	0.839268
96 h	15.625 µM	4	59.1246	7.01729	3.50865
96 h	62.5 µM	4	41.5795	5.93513	2.96757
96 h	250 µM	4	24.2471	8.509	4.2545
96 h	1 mM	4	18.4588	3.39247	1.69623
One-way ANOVA
Time	F statistic	p value	Significance
48 h	12.779	0.00013793	Significant
96 h	75.9263	2.48164e-09	Significant
Dunnett's multiple-comparisons test
Time	Cisplatin concentration	Control	Mean difference	Dunnett statistic	Adjusted p value	P value display	Significance
48 h	15.625 µM	Untreated	-3.05409	-0.615519	0.91531	p = 0.9153	ns
48 h	62.5 µM	Untreated	-7.79777	-1.57155	0.347038	p = 0.3470	ns
48 h	250 µM	Untreated	-15.2555	-3.07458	0.0256826	p = 0.0257	Significant
48 h	1 mM	Untreated	-29.9786	-6.04185	9.52765e-05	p < 0.0001	Significant
96 h	15.625 µM	Untreated	-29.3792	-6.3772	5.70668e-05	p < 0.0001	Significant
96 h	62.5 µM	Untreated	-46.9243	-10.1856	2.09881e-08	p < 0.0001	Significant
96 h	250 µM	Untreated	-64.2567	-13.9479	4.43539e-10	p < 0.0001	Significant
96 h	1 mM	Untreated	-70.045	-15.2043	2.14218e-12	p < 0.0001	Significant
Mean difference = cisplatin-treated − untreated. 0 h was not tested because all groups were normalized to 100% at baseline.
